# Gut eukaryotic communities in pigs: diversity, composition and host genetics contribution

**DOI:** 10.1101/2020.02.18.941856

**Authors:** Yuliaxis Ramayo-Caldas, Francesc Prenafeta, Laura M Zingaretti, Olga Gonzales, Antoni Dalmau, Raquel Quintanilla, Maria Ballester

## Abstract

This study aims to characterize commensal fungi and protists inhabiting the gut of healthy pigs, and explore the putative host genetic control over diversity and composition of pig gut eukaryotes. Fecal fungi and protists communities from 514 Duroc pigs of two sexes and two different ages were characterized by 18S and ITS ribosomal RNA gene sequencing. The gut mycobiota was dominated by yeasts, with a high prevalence of *Kazachstania* spp. Regarding protists, representatives of four genera (*Blastocystis, Neobalantidium, Tetratrichomonas and Trichomitus*) persisted through more than the 80% of the pigs. Heritabilities for the diversity and abundance of gut eukaryotic communities were estimated with the subset of 60 days aged piglets (N=405). Obtained heritabilities ranged from 0.15 to 0.28, indicating a rather limited host-genetic control. A genome wide association study reported genetic variants associated with the fungal α-diversity (SSC6) and with the abundance of *Blastocystis* spp. (SSC6, SSC17 and SSC18). Annotated candidate genes (*IL23R, IL12RB2, PIK3C3, PIK3CD*, *HNF4A* and *TNFRSF9*) were mainly related to immunity, gut homeostasis and metabolic processes. Our results point towards a minor and taxa specific genetic control over the diversity and composition of the pig gut eukaryotic communities.
