## Supplementary table 1 for "Gut eukaryotic communities in pigs: diversity, composition and host genetics contribution"

### Sheet: Fungi_genera
Genera	Prevalence	% Abundance
Kazachstania	100	84.0622
Unidentified	91.6836	11.7194
Tilletia	15.4158	1.43645
Aspergillus	8.51927	0.41163
Diutina	7.30223	0.0895013
Candida	6.28803	0.501943
Microascus	5.88235	0.828555
Trichosporon	3.85396	0.207903
Mycosphaerella	3.44828	0.186617
Filobasidium	2.23124	0.0661752
Mucor	2.0284	0.104192
Trichoderma	1.62272	0.055279
Ustilago	1.62272	0.040056
Pichia	1.0142	0.0863695
Aureobasidium	1.0142	0.0597087
Dipodascus	1.0142	0.00685211
Cladosporium	1.0142	0.000397352
Penicillium	0.811359	0.0501252
Saccharomyces	0.811359	0.0206093
Sporobolomyces	0.608519	0.0291274
Debaryomyces	0.608519	0.0211273
Vishniacozyma	0.608519	0.0157528

### Sheet: Fungi_spp
Specie	Prevalence	% Abundance
Kazachstania slooffiae	100	75.9434
Unidentified	91.6836	13.9427
Kazachstania bovina	45.6389	6.35795
Tilletia puccinelliae	15.4158	1.40636
Diutina catenulata	7.30223	0.0876264
Microascus brevicaulis	5.88235	0.811199
Candida glabrata	5.27383	0.466871
Aspergillus ruber	4.86815	0.217346
Mycosphaerella tassiana	3.44828	0.182708
Filobasidium globisporum	1.62272	0.0524871
Ustilago hordei	1.62272	0.0392169
Mucor circinelloides	1.21704	0.0703853
Cladosporium tenuissimum	1.0142	0.000389028
Aureobasidium pullulans	1.0142	0.058458
Pichia sporocuriosa	1.0142	0.0845603
Candida albicans	1.0142	0.0245578
Mucor racemosus	1.0142	0.0316237
Penicillium polonicum	0.811359	0.0490752
Saccharomyces arboricola	0.811359	0.0201776
Trichosporon dohaense	0.811359	0.0173622
Aspergillus awamori	0.608519	0.0481761
Aspergillus penicillioides	0.608519	0.0227999
Debaryomyces prosopidis	0.608519	0.0206848
Sporobolomyces roseus	0.608519	0.0285172
Vishniacozyma victoriae	0.608519	0.0154228

### Sheet: Protist_genera
Genera	Prevalence	% Abundance
Blastocystis	99.8054	29.4442
Unassigned	99.6	13.8007
Tetratrichomonas	94.358	7.71519
Trichomitus	92.8016	10.5005
Neobalantidium	82.2957	25.7692
Entamoeba	77.821	1.23123
Hypotrichomonas	67.5097	4.34688
Balantidium	43.5798	7.18704
Cystoisospora	0.972763	0.00101525
Tritrichomonas	0.583658	0.00329551
Neogregarinorida	0.583658	0.000776371

### Sheet: Protist_spp
Specie	Prevalence	% Abundance
Unassigned	99.6	45.3457
Blastocystis sp, SY94-3	99.0272	10.5598
Tetratrichomonas buttreyi	94.358	4.98714
Trichomitus batrachorum	92.8016	7.23488
Blastocystis sp, ATCC 50177/Nand II	91.6342	6.64588
Neobalantidium coli	82.2957	17.7562
Blastocystis sp, CK86-1	80.9339	3.31029
Entamoeba gingivalis	77.821	0.848381
Hypotrichomonas imitans	67.5097	2.98746
Tetratrichomonas sp, PEKPR	10.5058	0.307762
Blastocystis sp, subtype 3	8.17121	0.000505031
Blastocystis sp, M5	3.11284	0.00109236
Blastocystis sp, M24	1.16732	0.0113576
Cystoisospora suis	0.972763	0.000699561
Tritrichomonas suis	0.583658	0.00227077
Apicomplexan Acarus	0.583658	0.000534959
