## Supplementary table 2 for "Gut eukaryotic communities in pigs: diversity, composition and host genetics contribution"

### Sheet: SNPs
SNP	Location	Allele	Consequence	SYMBOL	Gene	Trait	Pvalue
rs81338517	6:18921865-18921865	T	intergenic_variant	-	-	Blastocystis sp. ATCC 50177	0.00103303
rs81266258	6:26475379-26475379	G	intergenic_variant	-	-	Blastocystis sp. ATCC 50177	0.000560914
rs81338517	6:18921865-18921865	T	intergenic_variant	-	-	Blastocystis sp. CK86-1	0.00585504
rs81266258	6:26475379-26475379	G	intergenic_variant	-	-	Blastocystis sp. CK86-1	0.000328769
rs81388022	6:68999679-68999679	G	intron_variant	-	ENSSSCG00000033497	Blastocystis sp. SY94-3	3.84692e-05
rs81388057	6:69031453-69031453	T	intron_variant	-	ENSSSCG00000033497	Blastocystis sp. SY94-3	3.84692e-05
rs81388037	6:69081930-69081930	T	intron_variant	-	ENSSSCG00000033497	Blastocystis sp. SY94-3	3.84692e-05
rs81388031	6:69135770-69135770	G	intron_variant	-	ENSSSCG00000033497	Blastocystis sp. SY94-3	3.84692e-05
rs328356124	6:69339512-69339512	T	intergenic_variant	-	-	Blastocystis sp. SY94-3	3.43811e-05
rs81246682	6:69434630-69434630	T	intergenic_variant	-	-	Blastocystis sp. SY94-3	3.43811e-05
rs81268378	6:69466937-69466937	T	intron_variant	CA6	ENSSSCG00000003391	Blastocystis sp. SY94-3	3.43811e-05
rs81337502	6:120437893-120437893	A	intron_variant	FHOD3	ENSSSCG00000027935	Blastocystis sp. ATCC 50177	0.000374458
rs81247575	6:120511919-120511919	A	intron_variant	FHOD3	ENSSSCG00000027935	Blastocystis sp. ATCC 50177	0.000374458
rs81476257	6:120571461-120571461	A	synonymous_variant	FHOD3	ENSSSCG00000027935	Blastocystis sp. ATCC 50177	0.000358356
rs81254792	6:120592135-120592135	C	intron_variant	TPGS2	ENSSSCG00000026953	Blastocystis sp. ATCC 50177	0.000374458
rs81231720	6:120761993-120761993	G	intron_variant	KIAA1328	ENSSSCG00000003747	Blastocystis sp. ATCC 50177	0.000374458
rs81228069	6:120846100-120846100	T	intron_variant	KIAA1328	ENSSSCG00000003747	Blastocystis sp. ATCC 50177	0.000374458
rs81476443	6:120862959-120862959	G	intron_variant	KIAA1328	ENSSSCG00000003747	Blastocystis sp. ATCC 50177	0.000358356
rs81288720	6:120909790-120909790	G	intron_variant	KIAA1328	ENSSSCG00000003747	Blastocystis sp. ATCC 50177	0.000358356
rs81322965	6:121005974-121005974	G	intron_variant	KIAA1328	ENSSSCG00000003747	Blastocystis sp. ATCC 50177	0.000374458
rs81476603	6:121011821-121011821	T	intron_variant	KIAA1328	ENSSSCG00000003747	Blastocystis sp. ATCC 50177	0.000374458
rs81339418	6:121047290-121047290	A	intergenic_variant	-	-	Blastocystis sp. ATCC 50177	0.000358356
rs81225276	6:121498044-121498044	T	intergenic_variant	-	-	Blastocystis sp. ATCC 50177	0.000358356
rs81337502	6:120437893-120437893	A	intron_variant	FHOD3	ENSSSCG00000027935	Blastocystis sp. CK86-1	0.00019837
rs81247575	6:120511919-120511919	A	intron_variant	FHOD3	ENSSSCG00000027935	Blastocystis sp. CK86-1	0.00019837
rs81476257	6:120571461-120571461	A	synonymous_variant	FHOD3	ENSSSCG00000027935	Blastocystis sp. CK86-1	0.000494417
rs81254792	6:120592135-120592135	C	intron_variant	TPGS2	ENSSSCG00000026953	Blastocystis sp. CK86-1	0.00019837
rs81231720	6:120761993-120761993	G	intron_variant	KIAA1328	ENSSSCG00000003747	Blastocystis sp. CK86-1	0.00019837
rs81228069	6:120846100-120846100	T	intron_variant	KIAA1328	ENSSSCG00000003747	Blastocystis sp. CK86-1	0.00019837
rs81476443	6:120862959-120862959	G	intron_variant	KIAA1328	ENSSSCG00000003747	Blastocystis sp. CK86-1	0.000494417
rs81288720	6:120909790-120909790	G	intron_variant	KIAA1328	ENSSSCG00000003747	Blastocystis sp. CK86-1	0.000494417
rs81322965	6:121005974-121005974	G	intron_variant	KIAA1328	ENSSSCG00000003747	Blastocystis sp. CK86-1	0.00019837
rs81476603	6:121011821-121011821	T	intron_variant	KIAA1328	ENSSSCG00000003747	Blastocystis sp. CK86-1	0.00019837
rs81339418	6:121047290-121047290	A	intergenic_variant	-	-	Blastocystis sp. CK86-1	0.000494417
rs81225276	6:121498044-121498044	T	intergenic_variant	-	-	Blastocystis sp. CK86-1	0.000494417
rs81384121	6:122778463-122778463	G	intergenic_variant	-	-	Blastocystis sp. ATCC 50177	0.000374458
rs81305263	6:122782151-122782151	A	intergenic_variant	-	-	Blastocystis sp. ATCC 50177	0.000374458
rs81311367	6:122835935-122835935	A	intergenic_variant	-	-	Blastocystis sp. ATCC 50177	0.000374458
rs342150364	6:122906558-122906558	A	intergenic_variant	-	-	Blastocystis sp. ATCC 50177	0.000358356
rs81256138	6:123008676-123008676	A	intergenic_variant	-	-	Blastocystis sp. ATCC 50177	0.000374458
rs81335420	6:123178078-123178078	G	intergenic_variant	-	-	Blastocystis sp. ATCC 50177	0.000374458
rs329459482	6:123283383-123283383	T	intergenic_variant	-	-	Blastocystis sp. ATCC 50177	0.000358356
rs81391223	6:123588710-123588710	A	intergenic_variant	-	-	Blastocystis sp. ATCC 50177	0.000374458
rs81308513	6:123788465-123788465	C	intergenic_variant	-	-	Blastocystis sp. ATCC 50177	0.000358356
rs81275058	6:124022374-124022374	A	intergenic_variant	-	-	Blastocystis sp. ATCC 50177	0.000358356
rs81338421	6:124030626-124030626	T	upstream_gene_variant	-	ENSSSCG00000031460	Blastocystis sp. ATCC 50177	0.000358356
rs324765177	6:124324315-124324315	G	intergenic_variant	-	-	Blastocystis sp. ATCC 50177	0.000374458
rs81476439	6:124512852-124512852	C	intergenic_variant	-	-	Blastocystis sp. ATCC 50177	0.000358356
rs81314159	6:124525115-124525115	C	intergenic_variant	-	-	Blastocystis sp. ATCC 50177	0.000358356
rs81234313	6:124586073-124586073	A	intergenic_variant	-	-	Blastocystis sp. ATCC 50177	0.000358356
rs81391230	6:124634230-124634230	T	intergenic_variant	-	-	Blastocystis sp. ATCC 50177	0.000358356
rs81391234	6:124678198-124678198	T	intergenic_variant	-	-	Blastocystis sp. ATCC 50177	0.000358356
rs80863371	6:124742562-124742562	T	intergenic_variant	-	-	Blastocystis sp. ATCC 50177	0.000358356
rs81391239	6:124773587-124773587	C	intron_variant,non_coding_transcript_variant	-	ENSSSCG00000047699	Blastocystis sp. ATCC 50177	0.000374458
rs81391245	6:124812737-124812737	A	intergenic_variant	-	-	Blastocystis sp. ATCC 50177	0.000374458
rs81391249	6:124837741-124837741	T	intergenic_variant	-	-	Blastocystis sp. ATCC 50177	0.000374458
rs81391272	6:125087365-125087365	C	intergenic_variant	-	-	Blastocystis sp. ATCC 50177	0.000374458
rs81391266	6:125160851-125160851	G	intergenic_variant	-	-	Blastocystis sp. ATCC 50177	0.000358356
rs81322209	6:125298382-125298382	G	intergenic_variant	-	-	Blastocystis sp. ATCC 50177	0.000374458
rs332257576	6:125345715-125345715	T	intergenic_variant	-	-	Blastocystis sp. ATCC 50177	0.000358356
rs81337456	6:125526959-125526959	A	intergenic_variant	-	-	Blastocystis sp. ATCC 50177	0.000358356
rs81310541	6:125588931-125588931	T	intergenic_variant	-	-	Blastocystis sp. ATCC 50177	0.000358356
rs81391293	6:125613752-125613752	C	intergenic_variant	-	-	Blastocystis sp. ATCC 50177	0.000358356
rs81391289	6:125626371-125626371	A	intergenic_variant	-	-	Blastocystis sp. ATCC 50177	0.000358356
rs81391280	6:125727522-125727522	C	intergenic_variant	-	-	Blastocystis sp. ATCC 50177	0.000358356
rs81391279	6:125740523-125740523	A	intergenic_variant	-	-	Blastocystis sp. ATCC 50177	0.000358356
rs81264332	6:125834851-125834851	A	intergenic_variant	-	-	Blastocystis sp. ATCC 50177	0.000374458
rs81330826	6:125869347-125869347	T	intergenic_variant	-	-	Blastocystis sp. ATCC 50177	0.000374458
rs81391297	6:125950804-125950804	T	intron_variant	PIK3C3	ENSSSCG00000003749	Blastocystis sp. ATCC 50177	0.000374458
rs81391299	6:125977595-125977595	G	intron_variant	PIK3C3	ENSSSCG00000003749	Blastocystis sp. ATCC 50177	0.000374458
rs81299019	6:126023835-126023835	C	intron_variant	PIK3C3	ENSSSCG00000003749	Blastocystis sp. ATCC 50177	0.000358356
rs80984014	6:126064218-126064218	A	intergenic_variant	-	-	Blastocystis sp. ATCC 50177	0.000358356
rs81391314	6:126122455-126122455	C	intergenic_variant	-	-	Blastocystis sp. ATCC 50177	0.000374458
rs81311501	6:126484639-126484639	A	intergenic_variant	-	-	Blastocystis sp. ATCC 50177	0.000358356
rs81322878	6:126513466-126513466	T	intergenic_variant	-	-	Blastocystis sp. ATCC 50177	0.000358356
rs81322037	6:126513715-126513715	C	intergenic_variant	-	-	Blastocystis sp. ATCC 50177	0.000358356
rs342577388	6:126538595-126538595	G	intergenic_variant	-	-	Blastocystis sp. ATCC 50177	0.000358356
rs330746887	6:126616127-126616127	T	intergenic_variant	-	-	Blastocystis sp. ATCC 50177	0.000358356
rs322043884	6:126695892-126695892	A	intergenic_variant	-	-	Blastocystis sp. ATCC 50177	0.000358356
rs339075324	6:126913928-126913928	C	intergenic_variant	-	-	Blastocystis sp. ATCC 50177	0.000358356
rs81224266	6:127228523-127228523	A	intergenic_variant	-	-	Blastocystis sp. ATCC 50177	0.000358356
rs331073561	6:127413405-127413405	C	intergenic_variant	-	-	Blastocystis sp. ATCC 50177	0.000358356
rs343836038	6:127447153-127447153	C	intergenic_variant	-	-	Blastocystis sp. ATCC 50177	0.000358356
rs81002626	6:127482795-127482795	G	intergenic_variant	-	-	Blastocystis sp. ATCC 50177	0.000211174
rs343344819	6:127524456-127524456	C	intergenic_variant	-	-	Blastocystis sp. ATCC 50177	0.000374458
rs320900425	6:127542996-127542996	G	intergenic_variant	-	-	Blastocystis sp. ATCC 50177	0.000358356
rs322597211	6:127585716-127585716	A	intergenic_variant	-	-	Blastocystis sp. ATCC 50177	0.000358356
rs338056382	6:127618187-127618187	T	intergenic_variant	-	-	Blastocystis sp. ATCC 50177	0.000358356
rs320614700	6:127688746-127688746	A	intergenic_variant	-	-	Blastocystis sp. ATCC 50177	0.000554123
rs323233113	6:127696349-127696349	C	intergenic_variant	-	-	Blastocystis sp. ATCC 50177	0.000358356
rs80830265	6:127787755-127787755	A	intergenic_variant	-	-	Blastocystis sp. ATCC 50177	0.000130085
rs80822880	6:127880374-127880374	T	intron_variant	KCNG2	ENSSSCG00000005780	Blastocystis sp. ATCC 50177	0.000358356
rs80939886	6:128006165-128006165	G	intron_variant	-	ENSSSCG00000038475	Blastocystis sp. ATCC 50177	0.000358356
rs340884352	6:128082067-128082067	G	intron_variant	ADNP2	ENSSSCG00000038632	Blastocystis sp. ATCC 50177	0.000358356
rs81353174	6:128110732-128110732	C	synonymous_variant	ADNP2	ENSSSCG00000038632	Blastocystis sp. ATCC 50177	0.000358356
rs332625628	6:128165481-128165481	T	intron_variant	PARD6G	ENSSSCG00000023376	Blastocystis sp. ATCC 50177	0.000358356
rs81353143	6:128198071-128198071	G	intron_variant	PARD6G	ENSSSCG00000023376	Blastocystis sp. ATCC 50177	0.000358356
rs81242326	6:128216707-128216707	T	intron_variant	PARD6G	ENSSSCG00000023376	Blastocystis sp. ATCC 50177	0.000358356
rs81325473	6:128309625-128309625	A	intergenic_variant	-	-	Blastocystis sp. ATCC 50177	0.000374458
rs326157296	6:128399196-128399196	T	downstream_gene_variant	-	ENSSSCG00000041564	Blastocystis sp. ATCC 50177	0.000358356
rs329675946	6:128422801-128422801	A	intron_variant,non_coding_transcript_variant	-	ENSSSCG00000041564	Blastocystis sp. ATCC 50177	0.000358356
rs81391376	6:128673053-128673053	C	intergenic_variant	-	-	Blastocystis sp. ATCC 50177	0.000358356
rs81391363	6:128697540-128697540	A	intergenic_variant	-	-	Blastocystis sp. ATCC 50177	0.000374458
rs81391342	6:128736591-128736591	A	intergenic_variant	-	-	Blastocystis sp. ATCC 50177	0.000358356
rs81325805	6:128741846-128741846	T	intergenic_variant	-	-	Blastocystis sp. ATCC 50177	0.000358356
rs81326819	6:128924389-128924389	C	intron_variant	LPAR3	ENSSSCG00000003756	Blastocystis sp. ATCC 50177	0.000358356
rs81347458	6:128934583-128934583	T	intron_variant	LPAR3	ENSSSCG00000003756	Blastocystis sp. ATCC 50177	0.000358356
rs81241137	6:128942592-128942592	G	downstream_gene_variant	LPAR3	ENSSSCG00000003756	Blastocystis sp. ATCC 50177	0.000358356
rs81476098	6:128943067-128943067	T	intergenic_variant	-	-	Blastocystis sp. ATCC 50177	0.000358356
rs81345310	6:128966622-128966622	C	intergenic_variant	-	-	Blastocystis sp. ATCC 50177	0.000358356
rs81252273	6:131659278-131659278	T	intergenic_variant	-	-	Blastocystis sp. ATCC 50177	0.00192465
rs81384121	6:122778463-122778463	G	intergenic_variant	-	-	Blastocystis sp. CK86-1	0.00019837
rs81305263	6:122782151-122782151	A	intergenic_variant	-	-	Blastocystis sp. CK86-1	0.00019837
rs81311367	6:122835935-122835935	A	intergenic_variant	-	-	Blastocystis sp. CK86-1	0.00019837
rs342150364	6:122906558-122906558	A	intergenic_variant	-	-	Blastocystis sp. CK86-1	0.000494417
rs81256138	6:123008676-123008676	A	intergenic_variant	-	-	Blastocystis sp. CK86-1	0.00019837
rs81335420	6:123178078-123178078	G	intergenic_variant	-	-	Blastocystis sp. CK86-1	0.00019837
rs329459482	6:123283383-123283383	T	intergenic_variant	-	-	Blastocystis sp. CK86-1	0.000494417
rs81391223	6:123588710-123588710	A	intergenic_variant	-	-	Blastocystis sp. CK86-1	0.00019837
rs81308513	6:123788465-123788465	C	intergenic_variant	-	-	Blastocystis sp. CK86-1	0.000494417
rs81275058	6:124022374-124022374	A	intergenic_variant	-	-	Blastocystis sp. CK86-1	0.000494417
rs81338421	6:124030626-124030626	T	upstream_gene_variant	-	ENSSSCG00000031460	Blastocystis sp. CK86-1	0.000494417
rs324765177	6:124324315-124324315	G	intergenic_variant	-	-	Blastocystis sp. CK86-1	0.00019837
rs81476439	6:124512852-124512852	C	intergenic_variant	-	-	Blastocystis sp. CK86-1	0.000494417
rs81314159	6:124525115-124525115	C	intergenic_variant	-	-	Blastocystis sp. CK86-1	0.000494417
rs81234313	6:124586073-124586073	A	intergenic_variant	-	-	Blastocystis sp. CK86-1	0.000494417
rs81391230	6:124634230-124634230	T	intergenic_variant	-	-	Blastocystis sp. CK86-1	0.000494417
rs81391234	6:124678198-124678198	T	intergenic_variant	-	-	Blastocystis sp. CK86-1	0.000494417
rs80863371	6:124742562-124742562	T	intergenic_variant	-	-	Blastocystis sp. CK86-1	0.000494417
rs81391239	6:124773587-124773587	C	intron_variant,non_coding_transcript_variant	-	ENSSSCG00000047699	Blastocystis sp. CK86-1	0.00019837
rs81391245	6:124812737-124812737	A	intergenic_variant	-	-	Blastocystis sp. CK86-1	0.00019837
rs81391249	6:124837741-124837741	T	intergenic_variant	-	-	Blastocystis sp. CK86-1	0.00019837
rs81391272	6:125087365-125087365	C	intergenic_variant	-	-	Blastocystis sp. CK86-1	0.00019837
rs81391266	6:125160851-125160851	G	intergenic_variant	-	-	Blastocystis sp. CK86-1	0.000494417
rs81322209	6:125298382-125298382	G	intergenic_variant	-	-	Blastocystis sp. CK86-1	0.00019837
rs332257576	6:125345715-125345715	T	intergenic_variant	-	-	Blastocystis sp. CK86-1	0.000494417
rs81337456	6:125526959-125526959	A	intergenic_variant	-	-	Blastocystis sp. CK86-1	0.000494417
rs81310541	6:125588931-125588931	T	intergenic_variant	-	-	Blastocystis sp. CK86-1	0.000494417
rs81391293	6:125613752-125613752	C	intergenic_variant	-	-	Blastocystis sp. CK86-1	0.000494417
rs81391289	6:125626371-125626371	A	intergenic_variant	-	-	Blastocystis sp. CK86-1	0.000494417
rs81391280	6:125727522-125727522	C	intergenic_variant	-	-	Blastocystis sp. CK86-1	0.000494417
rs81391279	6:125740523-125740523	A	intergenic_variant	-	-	Blastocystis sp. CK86-1	0.000494417
rs81264332	6:125834851-125834851	A	intergenic_variant	-	-	Blastocystis sp. CK86-1	0.00019837
rs81330826	6:125869347-125869347	T	intergenic_variant	-	-	Blastocystis sp. CK86-1	0.00019837
rs81391297	6:125950804-125950804	T	intron_variant	PIK3C3	ENSSSCG00000003749	Blastocystis sp. CK86-1	0.00019837
rs81391299	6:125977595-125977595	G	intron_variant	PIK3C3	ENSSSCG00000003749	Blastocystis sp. CK86-1	0.00019837
rs81299019	6:126023835-126023835	C	intron_variant	PIK3C3	ENSSSCG00000003749	Blastocystis sp. CK86-1	0.000494417
rs80984014	6:126064218-126064218	A	intergenic_variant	-	-	Blastocystis sp. CK86-1	0.000494417
rs81391314	6:126122455-126122455	C	intergenic_variant	-	-	Blastocystis sp. CK86-1	0.00019837
rs81311501	6:126484639-126484639	A	intergenic_variant	-	-	Blastocystis sp. CK86-1	0.000494417
rs81322878	6:126513466-126513466	T	intergenic_variant	-	-	Blastocystis sp. CK86-1	0.000494417
rs81322037	6:126513715-126513715	C	intergenic_variant	-	-	Blastocystis sp. CK86-1	0.000494417
rs342577388	6:126538595-126538595	G	intergenic_variant	-	-	Blastocystis sp. CK86-1	0.000494417
rs330746887	6:126616127-126616127	T	intergenic_variant	-	-	Blastocystis sp. CK86-1	0.000494417
rs322043884	6:126695892-126695892	A	intergenic_variant	-	-	Blastocystis sp. CK86-1	0.000494417
rs339075324	6:126913928-126913928	C	intergenic_variant	-	-	Blastocystis sp. CK86-1	0.000494417
rs81224266	6:127228523-127228523	A	intergenic_variant	-	-	Blastocystis sp. CK86-1	0.000494417
rs331073561	6:127413405-127413405	C	intergenic_variant	-	-	Blastocystis sp. CK86-1	0.000494417
rs343836038	6:127447153-127447153	C	intergenic_variant	-	-	Blastocystis sp. CK86-1	0.000494417
rs81002626	6:127482795-127482795	G	intergenic_variant	-	-	Blastocystis sp. CK86-1	0.000316646
rs343344819	6:127524456-127524456	C	intergenic_variant	-	-	Blastocystis sp. CK86-1	0.00019837
rs320900425	6:127542996-127542996	G	intergenic_variant	-	-	Blastocystis sp. CK86-1	0.000494417
rs322597211	6:127585716-127585716	A	intergenic_variant	-	-	Blastocystis sp. CK86-1	0.000494417
rs338056382	6:127618187-127618187	T	intergenic_variant	-	-	Blastocystis sp. CK86-1	0.000494417
rs320614700	6:127688746-127688746	A	intergenic_variant	-	-	Blastocystis sp. CK86-1	0.000791454
rs323233113	6:127696349-127696349	C	intergenic_variant	-	-	Blastocystis sp. CK86-1	0.000494417
rs80830265	6:127787755-127787755	A	intergenic_variant	-	-	Blastocystis sp. CK86-1	0.000239848
rs80822880	6:127880374-127880374	T	intron_variant	KCNG2	ENSSSCG00000005780	Blastocystis sp. CK86-1	0.000494417
rs80939886	6:128006165-128006165	G	intron_variant	-	ENSSSCG00000038475	Blastocystis sp. CK86-1	0.000494417
rs340884352	6:128082067-128082067	G	intron_variant	ADNP2	ENSSSCG00000038632	Blastocystis sp. CK86-1	0.000494417
rs81353174	6:128110732-128110732	C	synonymous_variant	ADNP2	ENSSSCG00000038632	Blastocystis sp. CK86-1	0.000494417
rs332625628	6:128165481-128165481	T	intron_variant	PARD6G	ENSSSCG00000023376	Blastocystis sp. CK86-1	0.000494417
rs81353143	6:128198071-128198071	G	intron_variant	PARD6G	ENSSSCG00000023376	Blastocystis sp. CK86-1	0.000494417
rs81242326	6:128216707-128216707	T	intron_variant	PARD6G	ENSSSCG00000023376	Blastocystis sp. CK86-1	0.000494417
rs81325473	6:128309625-128309625	A	intergenic_variant	-	-	Blastocystis sp. CK86-1	0.00019837
rs326157296	6:128399196-128399196	T	downstream_gene_variant	-	ENSSSCG00000041564	Blastocystis sp. CK86-1	0.000494417
rs329675946	6:128422801-128422801	A	intron_variant,non_coding_transcript_variant	-	ENSSSCG00000041564	Blastocystis sp. CK86-1	0.000494417
rs81391376	6:128673053-128673053	C	intergenic_variant	-	-	Blastocystis sp. CK86-1	0.000494417
rs81391363	6:128697540-128697540	A	intergenic_variant	-	-	Blastocystis sp. CK86-1	0.00019837
rs81391342	6:128736591-128736591	A	intergenic_variant	-	-	Blastocystis sp. CK86-1	0.000494417
rs81325805	6:128741846-128741846	T	intergenic_variant	-	-	Blastocystis sp. CK86-1	0.000494417
rs81326819	6:128924389-128924389	C	intron_variant	LPAR3	ENSSSCG00000003756	Blastocystis sp. CK86-1	0.000494417
rs81347458	6:128934583-128934583	T	intron_variant	LPAR3	ENSSSCG00000003756	Blastocystis sp. CK86-1	0.000494417
rs81241137	6:128942592-128942592	G	downstream_gene_variant	LPAR3	ENSSSCG00000003756	Blastocystis sp. CK86-1	0.000494417
rs81476098	6:128943067-128943067	T	intergenic_variant	-	-	Blastocystis sp. CK86-1	0.000494417
rs81345310	6:128966622-128966622	C	intergenic_variant	-	-	Blastocystis sp. CK86-1	0.000494417
rs81248546	6:129085737-129085737	G	intron_variant	SSX2IP	ENSSSCG00000003757	Blastocystis sp. CK86-1	0.00174184
rs81259545	6:129187892-129187892	T	intron_variant	CTBS	ENSSSCG00000003758	Blastocystis sp. CK86-1	0.00174184
rs81232106	6:129377247-129377247	G	downstream_gene_variant	UOX	ENSSSCG00000022206	Blastocystis sp. CK86-1	0.00174184
rs81391413	6:129580465-129580465	C	upstream_gene_variant	PRKACB	ENSSSCG00000040920	Blastocystis sp. CK86-1	0.00174184
rs81391424	6:129761555-129761555	A	intron_variant	TTLL7	ENSSSCG00000003760	Blastocystis sp. CK86-1	0.00174184
rs81476345	6:129775422-129775422	C	intron_variant	TTLL7	ENSSSCG00000003760	Blastocystis sp. CK86-1	0.00174184
rs81391425	6:129777560-129777560	G	intron_variant	TTLL7	ENSSSCG00000003760	Blastocystis sp. CK86-1	0.00174184
rs81249624	6:129903643-129903643	A	intergenic_variant	-	-	Blastocystis sp. CK86-1	0.00174184
rs81391444	6:129949124-129949124	T	intergenic_variant	-	-	Blastocystis sp. CK86-1	0.00174184
rs81391450	6:129983927-129983927	C	intron_variant,non_coding_transcript_variant	-	ENSSSCG00000046121	Blastocystis sp. CK86-1	0.00174184
rs81299024	6:130127790-130127790	A	intergenic_variant	-	-	Blastocystis sp. CK86-1	0.00174184
rs81299029	6:130530712-130530712	C	intergenic_variant	-	-	Blastocystis sp. CK86-1	0.00174184
rs81391505	6:130709570-130709570	T	intergenic_variant	-	-	Blastocystis sp. CK86-1	0.00174184
rs81391515	6:131202858-131202858	C	intergenic_variant	-	-	Blastocystis sp. CK86-1	0.00174184
rs81257397	6:131244998-131244998	A	intergenic_variant	-	-	Blastocystis sp. CK86-1	0.00174184
rs81391526	6:131300502-131300502	G	intergenic_variant	-	-	Blastocystis sp. CK86-1	0.00174184
rs81325943	6:131372380-131372380	G	intergenic_variant	-	-	Blastocystis sp. CK86-1	0.00174184
rs338651373	6:131404149-131404149	T	intergenic_variant	-	-	Blastocystis sp. CK86-1	0.00174184
rs81252273	6:131659278-131659278	T	intergenic_variant	-	-	Blastocystis sp. CK86-1	0.00144258
rs81333964	6:131681990-131681990	A	intergenic_variant	-	-	Blastocystis sp. CK86-1	0.00174184
rs81476067	6:131692557-131692557	C	intergenic_variant	-	-	Blastocystis sp. CK86-1	0.00174184
rs81476575	6:131715732-131715732	T	intergenic_variant	-	-	Blastocystis sp. CK86-1	0.00174184
rs81391579	6:132005399-132005399	C	intron_variant	ADGRL2	ENSSSCG00000003761	Blastocystis sp. CK86-1	0.00174184
rs81391561	6:132018849-132018849	T	intron_variant	ADGRL2	ENSSSCG00000003761	Blastocystis sp. CK86-1	0.00174184
rs81261721	6:132363552-132363552	C	intron_variant	ADGRL2	ENSSSCG00000003761	Blastocystis sp. CK86-1	0.00174184
rs328085218	6:132592988-132592988	G	intergenic_variant	-	-	Blastocystis sp. CK86-1	0.00174184
rs81230514	6:141914558-141914558	C	intergenic_variant	-	-	Blastocystis sp. ATCC 50177	0.00085307
rs338906059	6:141948827-141948827	C	downstream_gene_variant	ZRANB2	ENSSSCG00000003787	Blastocystis sp. ATCC 50177	0.00085307
rs81321742	6:141984326-141984326	T	intron_variant	PTGER3	ENSSSCG00000003788	Blastocystis sp. ATCC 50177	0.000100093
rs81392313	6:142170580-142170580	C	intergenic_variant	-	-	Blastocystis sp. ATCC 50177	3.72648e-05
rs318869988	6:142201250-142201250	G	intergenic_variant	-	-	Blastocystis sp. ATCC 50177	4.57928e-05
rs81298877	6:142218300-142218300	C	intergenic_variant	-	-	Blastocystis sp. ATCC 50177	3.72648e-05
rs81392327	6:142267637-142267637	A	intron_variant,non_coding_transcript_variant	-	ENSSSCG00000050303	Blastocystis sp. ATCC 50177	4.16373e-05
rs81318159	6:142358005-142358005	G	intron_variant,non_coding_transcript_variant	-	ENSSSCG00000050303	Blastocystis sp. ATCC 50177	3.72648e-05
rs327955408	6:142396953-142396953	C	intergenic_variant	-	-	Blastocystis sp. ATCC 50177	0.000856059
rs335998137	6:142559802-142559802	G	intron_variant	ANKRD13C	ENSSSCG00000003790	Blastocystis sp. ATCC 50177	0.000106307
rs343283647	6:142585424-142585424	G	intron_variant	ANKRD13C	ENSSSCG00000003790	Blastocystis sp. ATCC 50177	9.55396e-05
rs334408308	6:142599471-142599471	C	intron_variant	ANKRD13C	ENSSSCG00000003790	Blastocystis sp. ATCC 50177	0.000129756
rs345138157	6:142648203-142648203	C	downstream_gene_variant	-	ENSSSCG00000042454	Blastocystis sp. ATCC 50177	0.00096088
rs323944205	6:142670252-142670252	C	intron_variant	-	ENSSSCG00000003792	Blastocystis sp. ATCC 50177	0.00096088
rs341838456	6:142706496-142706496	C	intron_variant	-	ENSSSCG00000003792	Blastocystis sp. ATCC 50177	0.00096088
rs196949864	6:142825834-142825834	G	intron_variant	LRRC7	ENSSSCG00000003793	Blastocystis sp. ATCC 50177	0.000180693
rs81392353	6:142847676-142847676	C	intron_variant	LRRC7	ENSSSCG00000003793	Blastocystis sp. ATCC 50177	0.000180693
rs346295793	6:143081317-143081317	C	intron_variant	LRRC7	ENSSSCG00000003793	Blastocystis sp. ATCC 50177	2.32791e-05
rs81392378	6:143256333-143256333	A	intron_variant	LRRC7	ENSSSCG00000003793	Blastocystis sp. ATCC 50177	0.000200264
rs196955821	6:143276520-143276520	A	upstream_gene_variant	LRRC7	ENSSSCG00000003793	Blastocystis sp. ATCC 50177	0.000200264
rs327916282	6:143318442-143318442	T	intergenic_variant	-	-	Blastocystis sp. ATCC 50177	4.62995e-05
rs81392402	6:143337920-143337920	T	intergenic_variant	-	-	Blastocystis sp. ATCC 50177	5.18575e-05
rs81392390	6:143375504-143375504	C	intergenic_variant	-	-	Blastocystis sp. ATCC 50177	4.74248e-05
rs321938970	6:143395734-143395734	G	intergenic_variant	-	-	Blastocystis sp. ATCC 50177	4.62995e-05
rs81344456	6:143548973-143548973	T	intron_variant,non_coding_transcript_variant	-	ENSSSCG00000045248	Blastocystis sp. ATCC 50177	4.74248e-05
rs81347330	6:143557450-143557450	A	intron_variant,non_coding_transcript_variant	-	ENSSSCG00000045248	Blastocystis sp. ATCC 50177	5.18575e-05
rs81344738	6:143643049-143643049	G	intergenic_variant	-	-	Blastocystis sp. ATCC 50177	0.000200264
rs81330057	6:143647364-143647364	A	intergenic_variant	-	-	Blastocystis sp. ATCC 50177	0.000200264
rs320475722	6:143664506-143664506	G	intergenic_variant	-	-	Blastocystis sp. ATCC 50177	0.000200264
rs319194779	6:143696494-143696494	A	intergenic_variant	-	-	Blastocystis sp. ATCC 50177	0.000200264
rs331000556	6:143722833-143722833	T	intergenic_variant	-	-	Blastocystis sp. ATCC 50177	4.62995e-05
rs322896974	6:143772082-143772082	T	intergenic_variant	-	-	Blastocystis sp. ATCC 50177	0.000200264
rs338861769	6:143796017-143796017	A	intergenic_variant	-	-	Blastocystis sp. ATCC 50177	0.000200264
rs81345365	6:143811012-143811012	A	intergenic_variant	-	-	Blastocystis sp. ATCC 50177	4.62995e-05
rs332814118	6:143849107-143849107	T	intergenic_variant	-	-	Blastocystis sp. ATCC 50177	0.000200264
rs320081849	6:143865882-143865882	T	intergenic_variant	-	-	Blastocystis sp. ATCC 50177	0.000221571
rs342391913	6:144340996-144340996	C	intron_variant	WLS	ENSSSCG00000003795	Blastocystis sp. ATCC 50177	4.62995e-05
rs81392406	6:144394758-144394758	C	intron_variant	WLS	ENSSSCG00000003795	Blastocystis sp. ATCC 50177	0.000167298
rs332851826	6:144409769-144409769	C	intron_variant	WLS	ENSSSCG00000003795	Blastocystis sp. ATCC 50177	0.000232354
rs346017884	6:144499203-144499203	A	intron_variant	WLS	ENSSSCG00000003795	Blastocystis sp. ATCC 50177	0.00159645
rs81230514	6:141914558-141914558	C	intergenic_variant	-	-	Blastocystis sp. CK86-1	0.000757586
rs338906059	6:141948827-141948827	C	downstream_gene_variant	ZRANB2	ENSSSCG00000003787	Blastocystis sp. CK86-1	0.000757586
rs81321742	6:141984326-141984326	T	intron_variant	PTGER3	ENSSSCG00000003788	Blastocystis sp. CK86-1	0.000149006
rs81392313	6:142170580-142170580	C	intergenic_variant	-	-	Blastocystis sp. CK86-1	5.84472e-05
rs318869988	6:142201250-142201250	G	intergenic_variant	-	-	Blastocystis sp. CK86-1	6.98709e-05
rs81298877	6:142218300-142218300	C	intergenic_variant	-	-	Blastocystis sp. CK86-1	5.84472e-05
rs81392327	6:142267637-142267637	A	intron_variant,non_coding_transcript_variant	-	ENSSSCG00000050303	Blastocystis sp. CK86-1	7.00197e-05
rs81318159	6:142358005-142358005	G	intron_variant,non_coding_transcript_variant	-	ENSSSCG00000050303	Blastocystis sp. CK86-1	5.84472e-05
rs327955408	6:142396953-142396953	C	intergenic_variant	-	-	Blastocystis sp. CK86-1	0.000701347
rs335998137	6:142559802-142559802	G	intron_variant	ANKRD13C	ENSSSCG00000003790	Blastocystis sp. CK86-1	0.000151127
rs343283647	6:142585424-142585424	G	intron_variant	ANKRD13C	ENSSSCG00000003790	Blastocystis sp. CK86-1	0.000134876
rs334408308	6:142599471-142599471	C	intron_variant	ANKRD13C	ENSSSCG00000003790	Blastocystis sp. CK86-1	0.00018822
rs345138157	6:142648203-142648203	C	downstream_gene_variant	-	ENSSSCG00000042454	Blastocystis sp. CK86-1	0.000719294
rs323944205	6:142670252-142670252	C	intron_variant	-	ENSSSCG00000003792	Blastocystis sp. CK86-1	0.000719294
rs341838456	6:142706496-142706496	C	intron_variant	-	ENSSSCG00000003792	Blastocystis sp. CK86-1	0.000719294
rs196949864	6:142825834-142825834	G	intron_variant	LRRC7	ENSSSCG00000003793	Blastocystis sp. CK86-1	0.000251269
rs81392353	6:142847676-142847676	C	intron_variant	LRRC7	ENSSSCG00000003793	Blastocystis sp. CK86-1	0.000251269
rs346295793	6:143081317-143081317	C	intron_variant	LRRC7	ENSSSCG00000003793	Blastocystis sp. CK86-1	6.13864e-05
rs81392378	6:143256333-143256333	A	intron_variant	LRRC7	ENSSSCG00000003793	Blastocystis sp. CK86-1	0.000279824
rs196955821	6:143276520-143276520	A	upstream_gene_variant	LRRC7	ENSSSCG00000003793	Blastocystis sp. CK86-1	0.000279824
rs327916282	6:143318442-143318442	T	intergenic_variant	-	-	Blastocystis sp. CK86-1	0.000132663
rs81392402	6:143337920-143337920	T	intergenic_variant	-	-	Blastocystis sp. CK86-1	5.82897e-05
rs81392390	6:143375504-143375504	C	intergenic_variant	-	-	Blastocystis sp. CK86-1	6.94902e-05
rs321938970	6:143395734-143395734	G	intergenic_variant	-	-	Blastocystis sp. CK86-1	0.000132663
rs81344456	6:143548973-143548973	T	intron_variant,non_coding_transcript_variant	-	ENSSSCG00000045248	Blastocystis sp. CK86-1	6.94902e-05
rs81347330	6:143557450-143557450	A	intron_variant,non_coding_transcript_variant	-	ENSSSCG00000045248	Blastocystis sp. CK86-1	5.82897e-05
rs81344738	6:143643049-143643049	G	intergenic_variant	-	-	Blastocystis sp. CK86-1	0.000279824
rs81330057	6:143647364-143647364	A	intergenic_variant	-	-	Blastocystis sp. CK86-1	0.000279824
rs320475722	6:143664506-143664506	G	intergenic_variant	-	-	Blastocystis sp. CK86-1	0.000279824
rs319194779	6:143696494-143696494	A	intergenic_variant	-	-	Blastocystis sp. CK86-1	0.000279824
rs331000556	6:143722833-143722833	T	intergenic_variant	-	-	Blastocystis sp. CK86-1	0.000132663
rs322896974	6:143772082-143772082	T	intergenic_variant	-	-	Blastocystis sp. CK86-1	0.000279824
rs338861769	6:143796017-143796017	A	intergenic_variant	-	-	Blastocystis sp. CK86-1	0.000279824
rs81345365	6:143811012-143811012	A	intergenic_variant	-	-	Blastocystis sp. CK86-1	0.000132663
rs332814118	6:143849107-143849107	T	intergenic_variant	-	-	Blastocystis sp. CK86-1	0.000279824
rs320081849	6:143865882-143865882	T	intergenic_variant	-	-	Blastocystis sp. CK86-1	0.000345767
rs342391913	6:144340996-144340996	C	intron_variant	WLS	ENSSSCG00000003795	Blastocystis sp. CK86-1	0.000132663
rs81392406	6:144394758-144394758	C	intron_variant	WLS	ENSSSCG00000003795	Blastocystis sp. CK86-1	0.000243192
rs332851826	6:144409769-144409769	C	intron_variant	WLS	ENSSSCG00000003795	Blastocystis sp. CK86-1	0.000345774
rs346017884	6:144499203-144499203	A	intron_variant	WLS	ENSSSCG00000003795	Blastocystis sp. CK86-1	0.000387519
rs81392455	6:145392721-145392721	G	intron_variant	IL23R	ENSSSCG00000003801	Alpha.ITS	1.8e-05
rs343576943	6:145384551-145384551	G	intron_variant	IL23R	ENSSSCG00000003801	Alpha.ITS	1.8e-05
rs80835403	17:46764111-46764111	C	upstream_gene_variant	R3HDML	ENSSSCG00000007370	Blastocystis	9.02e-05
rs80979355	17:46777628-46777628	T	3_prime_UTR_variant	R3HDML	ENSSSCG00000007370	Blastocystis	9.02e-05
rs331945396	17:46832698-46832698	T	intron_variant	HNF4A	ENSSSCG00000007371	Blastocystis	9.02e-05
rs320737267	17:46864439-46864439	C	intergenic_variant	-	-	Blastocystis	9.02e-05
rs338810836	17:46988559-46988559	C	intron_variant	PKIG	ENSSSCG00000022998	Blastocystis	9.02e-05
rs337165001	18:4538602-4538602	T	intron_variant	-	ENSSSCG00000016426	Blastocystis sp. ATCC 50177	0.00381302
rs81322990	18:4547091-4547091	C	intron_variant	-	ENSSSCG00000016426	Blastocystis sp. ATCC 50177	0.00381302
rs334181413	18:4567215-4567215	A	intron_variant	-	ENSSSCG00000016426	Blastocystis sp. ATCC 50177	0.00381302
rs345395953	18:4570818-4570818	G	intron_variant	-	ENSSSCG00000016426	Blastocystis sp. ATCC 50177	0.00381302
rs338094535	18:25885196-25885196	T	intron_variant	CPED1	ENSSSCG00000016618	Blastocystis sp. ATCC 50177	0.000946769
rs81468101	18:25850358-25850358	A	intron_variant	CPED1	ENSSSCG00000016618	Blastocystis sp. ATCC 50177	0.000946769
