## Supplementary table 3 for "Gut eukaryotic communities in pigs: diversity, composition and host genetics contribution"

### Sheet: Genes
Chromosome/scaffold name	Gene start (bp)	Gene end (bp)	Gene name	Gene description	Gene type
6	17844973	18071538	TANGO6	transport and golgi organization 6 homolog [Source:HGNC Symbol;Acc:HGNC:25749]	protein_coding
6	18075480	18155986	CDH1	cadherin 1 [Source:NCBI gene;Acc:100048953]	protein_coding
6	18191664	18235862	CDH3	cadherin 3 [Source:HGNC Symbol;Acc:HGNC:1762]	protein_coding
6	18312929	18335458	ZFP90	ZFP90 zinc finger protein [Source:HGNC Symbol;Acc:HGNC:23329]	protein_coding
6	18324052	18328385			pseudogene
6	18339634	18392964			lncRNA
6	18339643	18392928			lncRNA
6	18365241	18369731			lncRNA
6	18497304	18503254			lncRNA
6	18499620	18505506			lncRNA
6	18507635	18511420			lncRNA
6	18518652	18521303			lncRNA
6	18542383	18575524	BBS2	Bardet-Biedl syndrome 2 [Source:HGNC Symbol;Acc:HGNC:967]	protein_coding
6	18610593	18613967	MT4	metallothionein 4 [Source:HGNC Symbol;Acc:HGNC:18705]	protein_coding
6	18634721	18789137	MT3	metallothionein 3 [Source:NCBI gene;Acc:397123]	protein_coding
6	18645059	18646033		metallothionein-2A [Source:NCBI gene;Acc:396827]	protein_coding
6	18651012	18652323		metallothionein-1E [Source:NCBI gene;Acc:100037920]	protein_coding
6	18655971	18657555		metallothionein-1C [Source:NCBI gene;Acc:100739663]	protein_coding
6	18660642	18673766	MT1A	metallothionein-1E-like [Source:NCBI gene;Acc:102166944]	protein_coding
6	18666566	18673673			protein_coding
6	18711910	18827894	NUP93	nucleoporin 93 [Source:HGNC Symbol;Acc:HGNC:28958]	protein_coding
6	18840224	18840306	MIR138-2	microRNA 138-2 [Source:HGNC Symbol;Acc:HGNC:31525]	miRNA
6	18844576	18913424	HERPUD1	homocysteine inducible ER protein with ubiquitin like domain 1 [Source:HGNC Symbol;Acc:HGNC:13744]	protein_coding
6	18844773	18885477	SLC12A3	solute carrier family 12 member 3 [Source:HGNC Symbol;Acc:HGNC:10912]	protein_coding
6	18937665	19036820	NLRC5	NLR family CARD domain containing 5 [Source:HGNC Symbol;Acc:HGNC:29933]	protein_coding
6	19046795	19098915	CPNE2	copine 2 [Source:HGNC Symbol;Acc:HGNC:2315]	protein_coding
6	19102180	19154194	FAM192A	family with sequence similarity 192 member A [Source:HGNC Symbol;Acc:HGNC:29856]	protein_coding
6	19154416	19204825	RSPRY1	ring finger and SPRY domain containing 1 [Source:HGNC Symbol;Acc:HGNC:29420]	protein_coding
6	19207063	19223199	ARL2BP	ADP ribosylation factor like GTPase 2 binding protein [Source:HGNC Symbol;Acc:HGNC:17146]	protein_coding
6	19211761	19241228	PLLP	plasmolipin [Source:HGNC Symbol;Acc:HGNC:18553]	protein_coding
6	19296711	19302000	CCL22	C-C motif chemokine ligand 22 [Source:NCBI gene;Acc:100516016]	protein_coding
6	19320092	19322093			protein_coding
6	19345941	19348926	CCL17	C-C motif chemokine ligand 17 [Source:HGNC Symbol;Acc:HGNC:10615]	protein_coding
6	19356069	19373041	CIAPIN1	cytokine induced apoptosis inhibitor 1 [Source:HGNC Symbol;Acc:HGNC:28050]	protein_coding
6	19372164	19390736	COQ9	coenzyme Q9 [Source:HGNC Symbol;Acc:HGNC:25302]	protein_coding
6	19379525	19379823	Metazoa_SRP	Metazoan signal recognition particle RNA [Source:RFAM;Acc:RF00017]	misc_RNA
6	19393597	19401117	POLR2C	RNA polymerase II subunit C [Source:HGNC Symbol;Acc:HGNC:9189]	protein_coding
6	19401075	19413654	DOK4	docking protein 4 [Source:HGNC Symbol;Acc:HGNC:19868]	protein_coding
6	19437169	19456905	CCDC102A	coiled-coil domain containing 102A [Source:HGNC Symbol;Acc:HGNC:28097]	protein_coding
6	19463018	19488795	ADGRG5	adhesion G protein-coupled receptor G5 [Source:HGNC Symbol;Acc:HGNC:19010]	protein_coding
6	19527648	19570893	ADGRG1	adhesion G protein-coupled receptor G1 [Source:HGNC Symbol;Acc:HGNC:4512]	protein_coding
6	19574514	19599082	ADGRG3	adhesion G protein-coupled receptor G3 [Source:HGNC Symbol;Acc:HGNC:13728]	protein_coding
6	19603399	19629174	DRC7	dynein regulatory complex subunit 7 [Source:HGNC Symbol;Acc:HGNC:25289]	protein_coding
6	19630350	19667676	KATNB1	katanin regulatory subunit B1 [Source:HGNC Symbol;Acc:HGNC:6217]	protein_coding
6	19659987	19730359	KIFC3	kinesin family member C3 [Source:HGNC Symbol;Acc:HGNC:6326]	protein_coding
6	19753036	19825631		cyclic nucleotide gated channel subunit beta 1 [Source:NCBI gene;Acc:100627935]	protein_coding
6	19832441	19838181	TEPP	testis, prostate and placenta expressed [Source:NCBI gene;Acc:100170116]	protein_coding
6	19842582	19851288	ZNF319	zinc finger protein 319 [Source:HGNC Symbol;Acc:HGNC:13644]	protein_coding
6	19852011	19874021	USB1	U6 snRNA biogenesis phosphodiesterase 1 [Source:NCBI gene;Acc:100513409]	protein_coding
6	19854236	19969347	CFAP20	cilia and flagella associated protein 20 [Source:NCBI gene;Acc:100513209]	protein_coding
6	19890884	19918244	MMP15	matrix metallopeptidase 15 [Source:HGNC Symbol;Acc:HGNC:7161]	protein_coding
6	25632218	25639045			lncRNA
6	25687118	25688202			processed_pseudogene
6	25783595	25933634	CDH11	cadherin 11 [Source:HGNC Symbol;Acc:HGNC:1750]	protein_coding
6	25934238	26291357			lncRNA
6	26165445	26180715			lncRNA
6	26407038	26412094			protein_coding
6	26460065	26463857			lncRNA
6	26570471	26581160			lncRNA
6	26708054	26714945			lncRNA
6	26797282	26797388	U6	U6 spliceosomal RNA [Source:RFAM;Acc:RF00026]	snRNA
6	26919042	27018294			lncRNA
6	27108609	27142180	CDH5	cadherin 5 [Source:NCBI gene;Acc:414737]	protein_coding
6	27182155	27215373	BEAN1	brain expressed associated with NEDD4 1 [Source:HGNC Symbol;Acc:HGNC:24160]	protein_coding
6	27219086	27226276		uncharacterized LOC110260929 [Source:NCBI gene;Acc:110260929]	protein_coding
6	27226425	27255693	TK2	thymidine kinase 2 [Source:HGNC Symbol;Acc:HGNC:11831]	protein_coding
6	27258551	27267753	CKLF	chemokine like factor [Source:HGNC Symbol;Acc:HGNC:13253]	protein_coding
6	27268110	27281611		CKLF-like MARVEL transmembrane domain-containing protein 1 [Source:NCBI gene;Acc:110260932]	protein_coding
6	27282070	27295522	CMTM2	CKLF like MARVEL transmembrane domain containing 2 [Source:HGNC Symbol;Acc:HGNC:19173]	protein_coding
6	27308141	27317308	CMTM3	CKLF like MARVEL transmembrane domain containing 3 [Source:HGNC Symbol;Acc:HGNC:19174]	protein_coding
6	27320337	27391471	CMTM4	CKLF like MARVEL transmembrane domain containing 4 [Source:HGNC Symbol;Acc:HGNC:19175]	protein_coding
6	27416477	27446360	DYNC1LI2	dynein cytoplasmic 1 light intermediate chain 2 [Source:HGNC Symbol;Acc:HGNC:2966]	protein_coding
6	27450869	27540121	TERB1	telomere repeat binding bouquet formation protein 1 [Source:HGNC Symbol;Acc:HGNC:26675]	protein_coding
6	67605862	68470410	CAMTA1	calmodulin binding transcription activator 1 [Source:HGNC Symbol;Acc:HGNC:18806]	protein_coding
6	68394470	68609746	TNFRSF9	TNF receptor superfamily member 9 [Source:HGNC Symbol;Acc:HGNC:11924]	protein_coding
6	68474005	68480021		vesicle associated membrane protein 3 [Source:NCBI gene;Acc:100628225]	protein_coding
6	68488263	68534004		period circadian regulator 3 [Source:NCBI gene;Acc:100627898]	protein_coding
6	68518884	68545438			protein_coding
6	68552887	68559687		urotensin 2 [Source:NCBI gene;Acc:397268]	protein_coding
6	68629214	68645520	PARK7	Parkinsonism associated deglycase [Source:NCBI gene;Acc:780404]	protein_coding
6	68658884	68663052			lncRNA
6	68669153	68682624	ERRFI1	ERBB receptor feedback inhibitor 1 [Source:HGNC Symbol;Acc:HGNC:18185]	protein_coding
6	68933910	68950531	SLC45A1	solute carrier family 45 member 1 [Source:HGNC Symbol;Acc:HGNC:17939]	protein_coding
6	68954771	69258631		arginine-glutamic acid dipeptide repeats [Source:NCBI gene;Acc:100738753]	protein_coding
6	69358428	69361274			pseudogene
6	69385882	69401117	ENO1	enolase 1 [Source:HGNC Symbol;Acc:HGNC:3350]	protein_coding
6	69447439	69468821	CA6	carbonic anhydrase 6 [Source:NCBI gene;Acc:100240717]	protein_coding
6	69484227	69503732	SLC2A7	solute carrier family 2 member 7 [Source:HGNC Symbol;Acc:HGNC:13445]	protein_coding
6	69507825	69535372	SLC2A5	solute carrier family 2 member 5 [Source:HGNC Symbol;Acc:HGNC:11010]	protein_coding
6	69556455	69581651	GPR157	G protein-coupled receptor 157 [Source:HGNC Symbol;Acc:HGNC:23687]	protein_coding
6	69599362	69603622			lncRNA
6	69606115	69612488			lncRNA
6	69608085	69628475			lncRNA
6	69640060	69642546			lncRNA
6	69666600	69714463	H6PD	hexose-6-phosphate dehydrogenase/glucose 1-dehydrogenase [Source:HGNC Symbol;Acc:HGNC:4795]	protein_coding
6	69720806	69791127	SPSB1	splA/ryanodine receptor domain and SOCS box containing 1 [Source:HGNC Symbol;Acc:HGNC:30628]	protein_coding
6	69879248	69881712			lncRNA
6	69889972	69910388			lncRNA
6	69934834	69969084	SLC25A33	solute carrier family 25 member 33 [Source:HGNC Symbol;Acc:HGNC:29681]	protein_coding
6	69957355	69957481			snoRNA
6	69973387	69998548	TMEM201	transmembrane protein 201 [Source:HGNC Symbol;Acc:HGNC:33719]	protein_coding
6	69999694	70013762			lncRNA
6	70020716	70023806			lncRNA
6	70026373	70099244	PIK3CD	phosphatidylinositol-4,5-bisphosphate 3-kinase catalytic subunit delta [Source:HGNC Symbol;Acc:HGNC:8977]	protein_coding
6	70086247	70165174	CLSTN1	calsyntenin 1 [Source:HGNC Symbol;Acc:HGNC:17447]	protein_coding
6	70184933	70241429	CTNNBIP1	catenin beta interacting protein 1 [Source:HGNC Symbol;Acc:HGNC:16913]	protein_coding
6	70259151	70271940	LZIC	leucine zipper and CTNNBIP1 domain containing [Source:HGNC Symbol;Acc:HGNC:17497]	protein_coding
6	70272030	70310603	NMNAT1	nicotinamide nucleotide adenylyltransferase 1 [Source:HGNC Symbol;Acc:HGNC:17877]	protein_coding
6	70313265	70326578	RBP7	retinol binding protein 7 [Source:NCBI gene;Acc:100270723]	protein_coding
6	70345813	70462434	UBE4B	ubiquitination factor E4B [Source:HGNC Symbol;Acc:HGNC:12500]	protein_coding
6	119272057	119493883	GALNT1	polypeptide N-acetylgalactosaminyltransferase 1 [Source:HGNC Symbol;Acc:HGNC:4123]	protein_coding
6	119719559	119745738	C18orf21	chromosome 18 open reading frame 21 [Source:HGNC Symbol;Acc:HGNC:28802]	protein_coding
6	119762812	119834019	RPRD1A	regulation of nuclear pre-mRNA domain containing 1A [Source:HGNC Symbol;Acc:HGNC:25560]	protein_coding
6	119824993	119825099	U6	U6 spliceosomal RNA [Source:RFAM;Acc:RF00026]	snRNA
6	119861843	119926665	SLC39A6	solute carrier family 39 member 6 [Source:HGNC Symbol;Acc:HGNC:18607]	protein_coding
6	119885463	119932123	ELP2	elongator acetyltransferase complex subunit 2 [Source:HGNC Symbol;Acc:HGNC:18248]	protein_coding
6	119945076	120018120	MOCOS	molybdenum cofactor sulfurase [Source:HGNC Symbol;Acc:HGNC:18234]	protein_coding
6	120036838	120586849	FHOD3	formin homology 2 domain containing 3 [Source:HGNC Symbol;Acc:HGNC:26178]	protein_coding
6	120426993	120432635			pseudogene
6	120472260	120473140		40S ribosomal protein SA pseudogene [Source:NCBI gene;Acc:106510694]	pseudogene
6	120590031	120670286	TPGS2	tubulin polyglutamylase complex subunit 2 [Source:HGNC Symbol;Acc:HGNC:24561]	protein_coding
6	120591987	120596685			protein_coding
6	120666564	120666670	U6	U6 spliceosomal RNA [Source:RFAM;Acc:RF00026]	snRNA
6	120670333	121035937	KIAA1328	KIAA1328 [Source:HGNC Symbol;Acc:HGNC:29248]	protein_coding
6	120810363	120816801			pseudogene
6	120858040	120861059			pseudogene
6	121066749	121381029	CELF4	CUGBP Elav-like family member 4 [Source:HGNC Symbol;Acc:HGNC:14015]	protein_coding
6	121381959	121462195			lncRNA
6	121476792	121482487			lncRNA
6	121788104	121792945			lncRNA
6	123439532	123463733			lncRNA
6	123634856	123714470			lncRNA
6	124034968	124209176			lncRNA
6	124312034	124314842			protein_coding
6	124770475	124786215			lncRNA
6	125165993	125170933			protein_coding
6	125354757	125493965			lncRNA
6	125378762	125384373			lncRNA
6	125890708	126043161	PIK3C3	phosphatidylinositol 3-kinase catalytic subunit type 3 [Source:HGNC Symbol;Acc:HGNC:8974]	protein_coding
6	126083353	126083698			protein_coding
6	127382260	127392167	SYT4	synaptotagmin 4 [Source:HGNC Symbol;Acc:HGNC:11512]	protein_coding
6	127830196	127890915	KCNG2	potassium voltage-gated channel modifier subfamily G member 2 [Source:HGNC Symbol;Acc:HGNC:6249]	protein_coding
6	127889528	127952225	SLC66A2	solute carrier family 66 member 2 [Source:HGNC Symbol;Acc:HGNC:26188]	protein_coding
6	127960195	127973195	HSBP1L1	heat shock factor binding protein 1 like 1 [Source:NCBI gene;Acc:100192206]	protein_coding
6	127974670	127991117	TXNL4A	thioredoxin like 4A [Source:HGNC Symbol;Acc:HGNC:30551]	protein_coding
6	128005555	128029472		glyoxylate/hydroxypyruvate reductase B [Source:NCBI gene;Acc:100157017]	protein_coding
6	128030715	128113288	ADNP2	ADNP homeobox 2 [Source:HGNC Symbol;Acc:HGNC:23803]	protein_coding
6	128030723	128053494	RBFA	ribosome binding factor A [Source:HGNC Symbol;Acc:HGNC:26120]	protein_coding
6	128113614	128115516			lncRNA
6	128162600	128250663	PARD6G	par-6 family cell polarity regulator gamma [Source:HGNC Symbol;Acc:HGNC:16076]	protein_coding
6	128399945	128434126			lncRNA
6	128436505	128445421			lncRNA
6	128446091	128454318			lncRNA
6	128457077	128472277			lncRNA
6	128636923	128643156		PDZK1 interacting protein 1 [Source:NCBI gene;Acc:414756]	protein_coding
6	128704958	128722876		taurochenodeoxycholic 6 alpha-hydroxylase [Source:NCBI gene;Acc:100522145]	protein_coding
6	128753174	128755590			lncRNA
6	128754013	128756327			lncRNA
6	128776430	128836951	MCOLN2	mucolipin 2 [Source:HGNC Symbol;Acc:HGNC:13357]	protein_coding
6	128860210	128937763	LPAR3	lysophosphatidic acid receptor 3 [Source:HGNC Symbol;Acc:HGNC:14298]	protein_coding
6	129055501	129114217	SSX2IP	SSX family member 2 interacting protein [Source:HGNC Symbol;Acc:HGNC:16509]	protein_coding
6	129069364	129072551			protein_coding
6	129173444	129207863	CTBS	chitobiase [Source:HGNC Symbol;Acc:HGNC:2496]	protein_coding
6	129205499	129247246	SPATA1	spermatogenesis associated 1 [Source:HGNC Symbol;Acc:HGNC:14682]	protein_coding
6	129247176	129375724	UOX	urate oxidase [Source:NCBI gene;Acc:397510]	protein_coding
6	129256041	129271043	RPF1	ribosome production factor 1 homolog [Source:HGNC Symbol;Acc:HGNC:30350]	protein_coding
6	129329867	129340980	DNASE2B	deoxyribonuclease 2 beta [Source:HGNC Symbol;Acc:HGNC:28875]	protein_coding
6	129395697	129440209	SAMD13	sterile alpha motif domain containing 13 [Source:HGNC Symbol;Acc:HGNC:24582]	protein_coding
6	129401593	129402182			protein_coding
6	129519962	129635517	PRKACB	protein kinase cAMP-activated catalytic subunit beta [Source:HGNC Symbol;Acc:HGNC:9381]	protein_coding
6	129538556	129538939			protein_coding
6	129690754	129692043			protein_coding
6	129708374	129867885	TTLL7	tubulin tyrosine ligase like 7 [Source:HGNC Symbol;Acc:HGNC:26242]	protein_coding
6	129722452	129727356			protein_coding
6	129969204	129988769			lncRNA
6	130076125	130081208			protein_coding
6	130153377	130153483	U6	U6 spliceosomal RNA [Source:RFAM;Acc:RF00026]	snRNA
6	130950355	130971093			lncRNA
6	131727083	132366088	ADGRL2	adhesion G protein-coupled receptor L2 [Source:HGNC Symbol;Acc:HGNC:18582]	protein_coding
6	131753481	131754096			protein_coding
6	132913309	132913444	U1	U1 spliceosomal RNA [Source:RFAM;Acc:RF00003]	snRNA
6	140780452	141647813	NEGR1	neuronal growth regulator 1 [Source:HGNC Symbol;Acc:HGNC:17302]	protein_coding
6	141667282	141676163			lncRNA
6	141812762	141819986			lncRNA
6	141871695	141874271			protein_coding
6	141927494	141947765	ZRANB2	zinc finger RANBP2-type containing 2 [Source:HGNC Symbol;Acc:HGNC:13058]	protein_coding
6	141943328	141943409	ssc-mir-186	ssc-mir-186 [Source:miRBase;Acc:MI0002456]	miRNA
6	141958954	142161292	PTGER3	prostaglandin E receptor 3 [Source:HGNC Symbol;Acc:HGNC:9595]	protein_coding
6	142256871	142371170			lncRNA
6	142435690	142486367	CTH	cystathionine gamma-lyase [Source:NCBI gene;Acc:733654]	protein_coding
6	142516427	142616282	ANKRD13C	ankyrin repeat domain 13C [Source:HGNC Symbol;Acc:HGNC:25374]	protein_coding
6	142516440	142521590			pseudogene
6	142525152	142531247			protein_coding
6	142621924	142642073	SRSF11	serine and arginine rich splicing factor 11 [Source:NCBI gene;Acc:733656]	protein_coding
6	142652979	142668104			lncRNA
6	142660060	142668076			lncRNA
6	142668219	142715695		leucine rich repeat containing 40 [Source:NCBI gene;Acc:100515841]	protein_coding
6	142735890	143274231	LRRC7	leucine rich repeat containing 7 [Source:HGNC Symbol;Acc:HGNC:18531]	protein_coding
6	143044766	143047777			protein_coding
6	143409981	143606527			lncRNA
6	143443376	143448710			lncRNA
6	144157587	144185968	DEPDC1	DEP domain containing 1 [Source:HGNC Symbol;Acc:HGNC:22949]	protein_coding
6	144186296	144194725			lncRNA
6	144206077	144293709	RPE65	retinoid isomerohydrolase RPE65 [Source:HGNC Symbol;Acc:HGNC:10294]	protein_coding
6	144242656	144555880	WLS	Wnt ligand secretion mediator [Source:HGNC Symbol;Acc:HGNC:30238]	protein_coding
6	144558104	144578820	DIRAS3	DIRAS family GTPase 3 [Source:NCBI gene;Acc:733668]	protein_coding
6	144611768	144616936			lncRNA
6	144781500	144918549		G protein subunit gamma 12 [Source:NCBI gene;Acc:100270820]	lncRNA
6	144858065	144863058			lncRNA
6	144876877	144881701			lncRNA
6	144897744	144897848	U6	U6 spliceosomal RNA [Source:RFAM;Acc:RF00026]	snRNA
6	144897749	144901606			lncRNA
6	144911900	144916535			lncRNA
6	144940702	144944249	GADD45A	growth arrest and DNA damage inducible alpha [Source:NCBI gene;Acc:733669]	protein_coding
6	145068844	145078768			lncRNA
6	145186736	145203915	SERBP1	SERPINE1 mRNA binding protein 1 [Source:HGNC Symbol;Acc:HGNC:17860]	protein_coding
6	145212973	145281792	IL12RB2	interleukin 12 receptor subunit beta 2 [Source:HGNC Symbol;Acc:HGNC:5972]	protein_coding
6	145335741	145401577	IL23R	interleukin 23 receptor [Source:HGNC Symbol;Acc:HGNC:19100]	protein_coding
6	145443830	145506992		chromosome 6 C1orf141 homolog [Source:NCBI gene;Acc:100519721]	protein_coding
6	145533537	145596066	SLC35D1	solute carrier family 35 member D1 [Source:HGNC Symbol;Acc:HGNC:20800]	protein_coding
6	145609619	145680649	MIER1	MIER1 transcriptional regulator [Source:HGNC Symbol;Acc:HGNC:29657]	protein_coding
6	145680052	145768488	WDR78	WD repeat domain 78 [Source:HGNC Symbol;Acc:HGNC:26252]	protein_coding
6	145691232	145692337			protein_coding
6	145772610	145776372			lncRNA
6	145783732	145814231	TCTEX1D1	Tctex1 domain containing 1 [Source:HGNC Symbol;Acc:HGNC:26882]	protein_coding
6	145822267	146051955	SGIP1	SH3 domain GRB2 like endophilin interacting protein 1 [Source:HGNC Symbol;Acc:HGNC:25412]	protein_coding
6	145996430	146001731			pseudogene
6	146052257	146134793			lncRNA
6	146062623	146069169			lncRNA
6	146064852	146069169			lncRNA
6	146112569	146114159			lncRNA
6	146148872	146153373			protein_coding
6	146166681	146720127	PDE4B	phosphodiesterase 4B [Source:HGNC Symbol;Acc:HGNC:8781]	protein_coding
6	146168770	146169675			protein_coding
17	44714620	45880822	PTPRT	protein tyrosine phosphatase receptor type T [Source:HGNC Symbol;Acc:HGNC:9682]	protein_coding
17	45881530	45888348			lncRNA
17	45888646	45888742	U6	U6 spliceosomal RNA [Source:RFAM;Acc:RF00026]	snRNA
17	45957785	46119072			lncRNA
17	45969573	45969634	U7	U7 small nuclear RNA [Source:RFAM;Acc:RF00066]	snRNA
17	46015809	46035744			lncRNA
17	46119409	46173944	SRSF6	serine and arginine rich splicing factor 6 [Source:NCBI gene;Acc:768102]	protein_coding
17	46188256	46208801	SGK2	serum/glucocorticoid regulated kinase 2 [Source:HGNC Symbol;Acc:HGNC:13900]	protein_coding
17	46202359	46247298	IFT52	intraflagellar transport 52 [Source:HGNC Symbol;Acc:HGNC:15901]	protein_coding
17	46256257	46287929	MYBL2	MYB proto-oncogene like 2 [Source:NCBI gene;Acc:100157175]	protein_coding
17	46296577	46297461	GTSF1L	gametocyte specific factor 1 like [Source:NCBI gene;Acc:100156402]	protein_coding
17	46433027	46577076	TOX2	TOX high mobility group box family member 2 [Source:HGNC Symbol;Acc:HGNC:16095]	protein_coding
17	46591675	46638070		junctophilin 2 [Source:NCBI gene;Acc:100155350]	protein_coding
17	46663461	46664808			protein_coding
17	46673560	46686088	OSER1	oxidative stress responsive serine rich 1 [Source:HGNC Symbol;Acc:HGNC:16105]	protein_coding
17	46709391	46737580	GDAP1L1	ganglioside induced differentiation associated protein 1 like 1 [Source:HGNC Symbol;Acc:HGNC:4213]	protein_coding
17	46739188	46745984	FITM2	fat storage inducing transmembrane protein 2 [Source:NCBI gene;Acc:100158013]	protein_coding
17	46749846	46754795			pseudogene
17	46767253	46777824	R3HDML	R3H domain containing like [Source:HGNC Symbol;Acc:HGNC:16249]	protein_coding
17	46783777	46847503	HNF4A	hepatocyte nuclear factor 4 alpha [Source:HGNC Symbol;Acc:HGNC:5024]	protein_coding
17	46874592	46902359	TTPAL	alpha tocopherol transfer protein like [Source:HGNC Symbol;Acc:HGNC:16114]	protein_coding
17	46895401	46924792	SERINC3	serine incorporator 3 [Source:HGNC Symbol;Acc:HGNC:11699]	protein_coding
17	46933503	47044049	PKIG	cAMP-dependent protein kinase inhibitor gamma [Source:HGNC Symbol;Acc:HGNC:9019]	protein_coding
17	47044495	47072245	ADA	adenosine deaminase [Source:HGNC Symbol;Acc:HGNC:186]	protein_coding
17	47074575	47078601			lncRNA
17	47131501	47146449	CCN5	cellular communication network factor 5 [Source:HGNC Symbol;Acc:HGNC:12770]	protein_coding
17	47160774	47166363	KCNK15	potassium two pore domain channel subfamily K member 15 [Source:HGNC Symbol;Acc:HGNC:13814]	protein_coding
17	47167305	47235476	RIMS4	regulating synaptic membrane exocytosis 4 [Source:HGNC Symbol;Acc:HGNC:16183]	protein_coding
17	47286207	47288639			protein_coding
17	47293806	47297683			lncRNA
17	47298015	47319275	YWHAB	tyrosine 3-monooxygenase/tryptophan 5-monooxygenase activation protein beta [Source:HGNC Symbol;Acc:HGNC:12849]	protein_coding
17	47321380	47351106	PABPC1L	poly(A) binding protein cytoplasmic 1 like [Source:HGNC Symbol;Acc:HGNC:15797]	protein_coding
17	47352144	47376503	TOMM34	translocase of outer mitochondrial membrane 34 [Source:HGNC Symbol;Acc:HGNC:15746]	protein_coding
17	47376115	47475718	STK4	serine/threonine kinase 4 [Source:HGNC Symbol;Acc:HGNC:11408]	protein_coding
17	47483945	47492567	KCNS1	potassium voltage-gated channel modifier subfamily S member 1 [Source:HGNC Symbol;Acc:HGNC:6300]	protein_coding
17	47499611	47506306	WFDC5	WAP four-disulfide core domain 5 [Source:HGNC Symbol;Acc:HGNC:20477]	protein_coding
17	47522450	47524449		peptidase inhibitor 3 [Source:NCBI gene;Acc:396757]	protein_coding
17	47541802	47543945	SPAI-2	sodium/potassium ATPase inhibitor SPAI-2 [Source:NCBI gene;Acc:445518]	protein_coding
17	47556686	47558234			protein_coding
17	47579108	47583115		antileukoproteinase [Source:NCBI gene;Acc:100512873]	protein_coding
17	47595158	47598575	SLPI	secretory leukocyte peptidase inhibitor [Source:NCBI gene;Acc:396886]	protein_coding
17	47615168	47630574	MATN4	matrilin 4 [Source:HGNC Symbol;Acc:HGNC:6910]	protein_coding
17	47628596	47640654	RBPJL	recombination signal binding protein for immunoglobulin kappa J region like [Source:HGNC Symbol;Acc:HGNC:13761]	protein_coding
17	47649381	47670486		syndecan 4 [Source:NCBI gene;Acc:397528]	protein_coding
17	47686258	47694037		SYS1 golgi trafficking protein [Source:NCBI gene;Acc:102162899]	protein_coding
17	47686259	47729668	DBNDD2	dysbindin domain containing 2 [Source:HGNC Symbol;Acc:HGNC:15881]	protein_coding
17	47698331	47703094	TP53TG5	TP53 target 5 [Source:HGNC Symbol;Acc:HGNC:15856]	protein_coding
17	47734803	47751909	PIGT	phosphatidylinositol glycan anchor biosynthesis class T [Source:HGNC Symbol;Acc:HGNC:14938]	protein_coding
17	47755667	47759682		colostrum trypsin inhibitor-like [Source:NCBI gene;Acc:100513767]	protein_coding
17	47763263	47768385		pancreatic trypsin inhibitor-like [Source:NCBI gene;Acc:100158011]	protein_coding
17	47773060	47849344	PTI	pancreatic trypsin inhibitor [Source:NCBI gene;Acc:100156830]	protein_coding
17	47791175	47793705			protein_coding
17	47798472	47807768		Sus scrofa plasmin trypsin inhibitor (UPTI), mRNA. [Source:RefSeq mRNA;Acc:NM_213871]	protein_coding
17	47816312	47824102	WFDC2	WAP four-disulfide core domain 2 [Source:NCBI gene;Acc:396987]	protein_coding
17	47830988	47832577			protein_coding
17	47853278	47859656			protein_coding
17	47863384	47873808	WFDC8	WAP four-disulfide core domain 8 [Source:HGNC Symbol;Acc:HGNC:16163]	protein_coding
17	47886042	47888790		WAP four-disulfide core domain 10A-like [Source:NCBI gene;Acc:100302697]	protein_coding
17	47891320	47894220	WFDC9	WAP four-disulfide core domain 9 [Source:HGNC Symbol;Acc:HGNC:20380]	protein_coding
17	47899865	47901724	WFDC10A	WAP four-disulfide core domain 10A [Source:HGNC Symbol;Acc:HGNC:16139]	protein_coding
17	47909744	47915395	WFDC11	WAP four-disulfide core domain 11 [Source:HGNC Symbol;Acc:HGNC:20478]	protein_coding
17	47916514	47921897		WAP four-disulfide core domain 13 [Source:NCBI gene;Acc:100517866]	lncRNA
17	47976248	47994585		WAP four-disulfide core domain 3 [Source:NCBI gene;Acc:100155625]	protein_coding
18	3148481	3905410	DPP6	dipeptidyl peptidase like 6 [Source:HGNC Symbol;Acc:HGNC:3010]	protein_coding
18	4425426	4529772			lncRNA
18	4529856	4748222		actin related protein 3B [Source:NCBI gene;Acc:102159531]	protein_coding
18	4586595	4587279		uncharacterized LOC100513894 [Source:NCBI gene;Acc:100513894]	protein_coding
18	4808469	4835804	XRCC2	X-ray repair cross complementing 2 [Source:HGNC Symbol;Acc:HGNC:12829]	protein_coding
18	4896430	4903314			lncRNA
18	4979436	4981076	CCT8L2	chaperonin containing TCP1 subunit 8 like 2 [Source:HGNC Symbol;Acc:HGNC:15553]	protein_coding
18	4993196	5279042	KMT2C	lysine methyltransferase 2C [Source:HGNC Symbol;Acc:HGNC:13726]	protein_coding
18	5289917	5348058	GALNT11	polypeptide N-acetylgalactosaminyltransferase 11 [Source:HGNC Symbol;Acc:HGNC:19875]	protein_coding
18	5353769	5433814	GALNTL5	polypeptide N-acetylgalactosaminyltransferase like 5 [Source:HGNC Symbol;Acc:HGNC:21725]	protein_coding
18	5437276	5474869			lncRNA
18	5475077	5744658	PRKAG2	protein kinase AMP-activated non-catalytic subunit gamma 2 [Source:HGNC Symbol;Acc:HGNC:9386]	protein_coding
18	5567307	5568482			protein_coding
18	24372544	24867284	CADPS2	calcium dependent secretion activator 2 [Source:HGNC Symbol;Acc:HGNC:16018]	protein_coding
18	24879030	24884920	FEZF1	FEZ family zinc finger 1 [Source:HGNC Symbol;Acc:HGNC:22788]	protein_coding
18	24974816	25039196	AASS	aminoadipate-semialdehyde synthase [Source:HGNC Symbol;Acc:HGNC:17366]	protein_coding
18	25045727	25228247	PTPRZ1	protein tyrosine phosphatase receptor type Z1 [Source:HGNC Symbol;Acc:HGNC:9685]	protein_coding
18	25240843	25263397			lncRNA
18	25265872	25271408			protein_coding
18	25569536	25612458	FAM3C	family with sequence similarity 3 member C [Source:HGNC Symbol;Acc:HGNC:18664]	protein_coding
18	25621830	25633858	WNT16	Wnt family member 16 [Source:HGNC Symbol;Acc:HGNC:16267]	protein_coding
18	25655730	25937232	CPED1	cadherin like and PC-esterase domain containing 1 [Source:HGNC Symbol;Acc:HGNC:26159]	protein_coding
18	25948087	25976499	ING3	inhibitor of growth family member 3 [Source:HGNC Symbol;Acc:HGNC:14587]	protein_coding
18	26046703	26112923	TSPAN12	tetraspanin 12 [Source:HGNC Symbol;Acc:HGNC:21641]	protein_coding
18	26119038	26120830			lncRNA
18	26141506	26623034	KCND2	potassium voltage-gated channel subfamily D member 2 [Source:HGNC Symbol;Acc:HGNC:6238]	protein_coding
18	26624015	26665180			lncRNA
18	26683914	26688576			lncRNA
18	26746994	26747072	U2	U2 spliceosomal RNA [Source:RFAM;Acc:RF00004]	snRNA
