## Supplementary table 4 for "Gut eukaryotic communities in pigs: diversity, composition and host genetics contribution"

### Sheet: Sheet0
ID	Genes in Network	Score	Focus Molecules	Top Diseases and Functions
1	ADA,ADGRL2,Akt,Alpha catenin,Cadherin,Cadherin (E,N,P,VE),CCL17,CCL22,CCN5,CDH1,CDH11,CDH3,CDH5,CLSTN1,Collagen(s),CTNNBIP1,estrogen receptor,KMT2C,Laminin (complex),LRRC7,Mmp,MMP15,PARD6G,PDE4B,PKIG,PRKACB,RBFA,Secretase gamma,TK2,Tnf (family),trypsin,TTLL7,WLS,Wnt,WNT16	44	23	[Cell-To-Cell Signaling and Interaction, Cellular Assembly and Organization, Cellular Function and Maintenance]
2	ARL2BP,C18orf21,CFAP20,CMTM3,CPED1,ENO1,FAM192A,GALNT1,HNF4A,IgG,IgG1 kappa,IgG4 kappa,Immunoglobulin,Insulin,KCNG2,MOCOS,MTRF1,NEURL2,NIPAL3,OSER1,P38 MAPK,PARK7,Rnr,RPF1,Rpl32,SCARF1,SERBP1,SGK2,SLC35D1,SORCS3,SRSF11,SRSF6,TP53TG5,YWHAB,ZRANB2	41	22	[Connective Tissue Disorders, Developmental Disorder, Hereditary Disorder]
3	ADGRG1,ADGRG3,CIAPIN1,CTBS,DOK4,DPP6,ERK1/2,FEZF1,hemoglobin,HERPUD1,Hif1,Ige,IgG1,IgG2a,IgG2b,Igg3,Igm,IL12 (family),IL12RB2,IL23R,KCND2,Lh,MAP2K1/2,MIER1,Mt,MT1A,MT3,MT4,PIK3CD,PTPRZ1,RBP7,SLC12A3,SLC39A6,STAT5a/b,TNFRSF9	39	21	[Cellular Development, Humoral Immune Response, Protein Synthesis]
4	AASS,BBS2,Creb,CTH,Cyclin E,DYNC1LI2,ELP2,FITM2,GADD45A,Growth hormone,H6PD,HISTONE,Histone h3,Histone h4,IL12 (complex),ING3,mir-138,MYBL2,NEGR1,NFkB (complex),NLRC5,Nr1h,PDGF BB,PI3K (family),PIK3C3,PRKAG2,Rb,RNA polymerase II,RPE65,RPRD1A,SLC2A5,SLPI,SYT4,Tgf beta,UBE4B	39	21	[Cell Morphology, Embryonic Development, Nervous System Development and Function]
5	ADGRG5,AMPK,caspase,CD3,chemokine,CKLF,CMTM4,cytokine,DIRAS3,ERK,ERRFI1,FAM3C,Focal adhesion kinase,Gpcr,GPR157,Hsp70,Interferon alpha,Jnk,LPAR3,MCOLN2,NMNAT1,PI3K (complex),Pka,Pkc(s),POLR2C,Proinsulin,PTGER3,Rac,RAS,Ras homolog,Sos,SPSB1,STK4,TCR,Vegf	23	14	[Organ Morphology, Respiratory System Development and Function, Tissue Morphology]
6	APP,Atp5e,CELF4,CIART,CLOCK,CMTM2,DEPDC1,DRC7,FOXO1,GALNT11,GIMAP4,GPR3,ITM2C,KCNN3,KCNS1,KIFC3,KLF7,MRPS18A,NDP,PRPF40B,R3HDML,RBPJL,RIMS4,RNPC3,RSPH3,SCEL,SGIP1,SNRNP35,TOX,TOX2,trehalose,TSPAN12,TXNL4A,UBL3,WWC3	23	14	[Hereditary Disorder, Ophthalmic Disease, Organismal Injury and Abnormalities]
7	ADNP2,AGTR1,BAG3,BEAN1,CA5B,CA6,CTIF,DBNDD2,ELAVL1,EZH2,FHOD3,GPR137C,GPR142,GPR157,GPR162,GPR180,GPR26,GPR27,GPR61,GPR62,GPR75,GPR87,KATNB1,MATN4,MPV17L,NUP93,SERINC3,SMIM12,SSX2IP,TMEM127,TMEM207,TP53,TTPAL,USB1,XRCC2	23	14	[Cardiovascular Disease, Endocrine System Disorders, Gastrointestinal Disease]
8	ANKRD13C,CAMTA1,CCDC102A,CMC2,DIP2C,ENOSF1,GALNTL5,HNRNPL,IFT52,KIAA1328,PABPC1L,PDIA3,PDIA6,PIGT,RASGEF1C,RECQL4,RIC1,RIPOR1,RNF4,RSPRY1,SAMD13,SERINC5,SLC25A36,SLC35A4,SLC8B1,TM7SF3,TOMM34,TRIM25,TSPAN9,TTLL11,ZFAND3,ZFP90,ZNF319,ZNF362,ZNF587B	21	13	[Connective Tissue Disorders, Developmental Disorder, Gastrointestinal Disease]
9	ACTB,ARHGAP28,BRS3,CADPS2,CDH9,CMC2,COQ9,CPNE2,ESR2,FKBP8,HSBP1L1,HTR1E,Ins1,KCNK15,MEOX2,MTNR1B,NPBWR1,Npy4r,NPY4R/NPY4R2,PABPC5,Prl3b1,Prl3d1 (includes others),RAD21L1,SMC3,SPATA1,TANGO6,TCTEX1D1,TERB1,TMEM201,TNIP2,TPGS2,WFDC5,WFDC9,ZC3H7A,ZNF695	21	13	[Cell Cycle, Hematological System Development and Function, Humoral Immune Response]
