## Supplementary table 5 for "Gut eukaryotic communities in pigs: diversity, composition and host genetics contribution"

### Sheet: Sheet0
Ingenuity Canonical Pathways	-log(p-value)	Ratio	Genes
Gα12/13 Signaling	4.2	0.0538	CDH1,CDH11,CDH3,CDH5,LPAR3,PIK3C3,PIK3CD
Colorectal Cancer Metastasis Signaling	3.84	0.0356	CDH1,DIRAS3,MMP15,PIK3C3,PIK3CD,PRKACB,PRKAG2,PTGER3,WNT16
SPINK1 General Cancer Pathway	3.74	0.0725	MT1A,MT3,MT4,PIK3C3,PIK3CD
Apelin Pancreas Signaling Pathway	3.46	0.0909	PIK3C3,PIK3CD,PRKACB,PRKAG2
IL-23 Signaling Pathway	3.46	0.0909	IL12RB2,IL23R,PIK3C3,PIK3CD
Synaptogenesis Signaling Pathway	3.18	0.0288	CDH1,CDH11,CDH3,CDH5,PIK3C3,PIK3CD,PRKACB,PRKAG2,SYT4
Relaxin Signaling	3	0.0403	CTH,PDE4B,PIK3C3,PIK3CD,PRKACB,PRKAG2
IGF-1 Signaling	2.92	0.0481	PIK3C3,PIK3CD,PRKACB,PRKAG2,YWHAB
HOTAIR Regulatory Pathway	2.86	0.0377	CDH1,KMT2C,MMP15,PIK3C3,PIK3CD,WNT16
Leptin Signaling in Obesity	2.61	0.0541	PIK3C3,PIK3CD,PRKACB,PRKAG2
Signaling by Rho Family GTPases	2.58	0.0288	CDH1,CDH11,CDH3,CDH5,DIRAS3,PIK3C3,PIK3CD
Ovarian Cancer Signaling	2.37	0.036	PIK3C3,PIK3CD,PRKACB,PRKAG2,WNT16
Endocannabinoid Cancer Inhibition Pathway	2.32	0.035	CDH1,PIK3C3,PIK3CD,PRKACB,PRKAG2
Melanocyte Development and Pigmentation Signaling	2.24	0.0426	PIK3C3,PIK3CD,PRKACB,PRKAG2
Melanoma Signaling	2.19	0.06	CDH1,PIK3C3,PIK3CD
Nitric Oxide Signaling in the Cardiovascular System	2.16	0.0404	PIK3C3,PIK3CD,PRKACB,PRKAG2
Neuropathic Pain Signaling In Dorsal Horn Neurons	2.13	0.0396	PIK3C3,PIK3CD,PRKACB,PRKAG2
eNOS Signaling	2.13	0.0314	LPAR3,PIK3C3,PIK3CD,PRKACB,PRKAG2
Thio-molybdenum Cofactor Biosynthesis	2.12	1	MOCOS
L-cysteine Degradation II	2.12	1	CTH
The Visual Cycle	2	0.1	RBP7,RPE65
Endometrial Cancer Signaling	1.97	0.05	CDH1,PIK3C3,PIK3CD
HIF1α Signaling	1.96	0.0354	MMP15,PIK3C3,PIK3CD,SLC2A5
Endocannabinoid Developing Neuron Pathway	1.94	0.0348	PIK3C3,PIK3CD,PRKACB,PRKAG2
Granulocyte Adhesion and Diapedesis	1.92	0.0279	CCL17,CCL22,CDH5,CKLF,MMP15
RhoGDI Signaling	1.91	0.0278	CDH1,CDH11,CDH3,CDH5,DIRAS3
Renin-Angiotensin Signaling	1.9	0.0339	PIK3C3,PIK3CD,PRKACB,PRKAG2
PXR/RXR Activation	1.87	0.0462	HNF4A,PRKACB,PRKAG2
Myc Mediated Apoptosis Signaling	1.87	0.0462	PIK3C3,PIK3CD,YWHAB
Cysteine Biosynthesis/Homocysteine Degradation	1.82	0.5	CTH
Agranulocyte Adhesion and Diapedesis	1.8	0.026	CCL17,CCL22,CDH5,CKLF,MMP15
P2Y Purigenic Receptor Signaling Pathway	1.79	0.0315	PIK3C3,PIK3CD,PRKACB,PRKAG2
Regulation of the Epithelial-Mesenchymal Transition Pathway	1.79	0.0259	CDH1,PARD6G,PIK3C3,PIK3CD,WNT16
ERK/MAPK Signaling	1.79	0.0259	PIK3C3,PIK3CD,PRKACB,PRKAG2,YWHAB
Adrenomedullin signaling pathway	1.76	0.0254	CTH,PIK3C3,PIK3CD,PRKACB,PRKAG2
G-Protein Coupled Receptor Signaling	1.75	0.0221	PDE4B,PIK3C3,PIK3CD,PRKACB,PRKAG2,PTGER3
Gap Junction Signaling	1.75	0.0253	CTH,PIK3C3,PIK3CD,PRKACB,PRKAG2
Non-Small Cell Lung Cancer Signaling	1.74	0.0411	PIK3C3,PIK3CD,STK4
IL-12 Signaling and Production in Macrophages	1.74	0.0303	IL12RB2,IL23R,PIK3C3,PIK3CD
Glioma Invasiveness Signaling	1.72	0.0405	DIRAS3,PIK3C3,PIK3CD
GDNF Family Ligand-Receptor Interactions	1.69	0.0395	DOK4,PIK3C3,PIK3CD
Role of p14/p19ARF in Tumor Suppression	1.69	0.069	PIK3C3,PIK3CD
Antiproliferative Role of Somatostatin Receptor 2	1.68	0.039	CTH,PIK3C3,PIK3CD
CREB Signaling in Neurons	1.67	0.0242	PIK3C3,PIK3CD,POLR2C,PRKACB,PRKAG2
Insulin Receptor Signaling	1.66	0.0288	PIK3C3,PIK3CD,PRKACB,PRKAG2
Sonic Hedgehog Signaling	1.66	0.0667	PRKACB,PRKAG2
Hereditary Breast Cancer Signaling	1.65	0.0286	GADD45A,PIK3C3,PIK3CD,POLR2C
Cardiac β-adrenergic Signaling	1.65	0.0286	PDE4B,PKIG,PRKACB,PRKAG2
AMPK Signaling	1.63	0.0236	HNF4A,PIK3C3,PIK3CD,PRKACB,PRKAG2
IL-9 Signaling	1.59	0.0606	PIK3C3,PIK3CD
TR/RXR Activation	1.58	0.0357	ENO1,PIK3C3,PIK3CD
HER-2 Signaling in Breast Cancer	1.58	0.0357	PARD6G,PIK3C3,PIK3CD
Retinoate Biosynthesis II	1.52	0.25	RBP7
Pentose Phosphate Pathway (Oxidative Branch)	1.52	0.25	H6PD
Molecular Mechanisms of Cancer	1.51	0.0179	CDH1,DIRAS3,PIK3C3,PIK3CD,PRKACB,PRKAG2,WNT16
Docosahexaenoic Acid (DHA) Signaling	1.47	0.0526	PIK3C3,PIK3CD
Cardiac Hypertrophy Signaling	1.43	0.0208	DIRAS3,PIK3C3,PIK3CD,PRKACB,PRKAG2
Glioblastoma Multiforme Signaling	1.43	0.0242	DIRAS3,PIK3C3,PIK3CD,WNT16
Lysine Degradation II	1.43	0.2	AASS
p53 Signaling	1.41	0.0306	GADD45A,PIK3C3,PIK3CD
Germ Cell-Sertoli Cell Junction Signaling	1.37	0.0233	CDH1,DIRAS3,PIK3C3,PIK3CD
SAPK/JNK Signaling	1.37	0.0294	GADD45A,PIK3C3,PIK3CD
Wnt/β-catenin Signaling	1.36	0.0231	CDH1,CDH3,CDH5,WNT16
Glucocorticoid Receptor Signaling	1.36	0.0179	PIK3C3,PIK3CD,POLR2C,PRKACB,PRKAG2,SLPI
Sumoylation Pathway	1.36	0.0291	CDH1,DIRAS3,SERBP1
Adenine and Adenosine Salvage III	1.35	0.167	ADA
NAD Biosynthesis III	1.35	0.167	NMNAT1
PFKFB4 Signaling Pathway	1.32	0.0435	PRKACB,PRKAG2
Ephrin A Signaling	1.3	0.0426	PIK3C3,PIK3CD
